# Essential role of the Conserved Oligomeric Golgi complex in *Toxoplasma gondii*

**DOI:** 10.1101/2023.05.30.542952

**Authors:** Clem Marsilia, Mrinalini Batra, Irina D. Pokrovskaya, Chengqi Wang, Dale Chaput, Daria A. Naumova, Vladimir V. Lupashin, Elena S. Suvorova

## Abstract

Survival of the apicomplexan parasite *Toxoplasma gondii* depends on the proper functioning of many glycosylated proteins. Glycosylation is performed in the major membranous organelles ER and Golgi apparatus that constitute a significant portion of the intracellular secretory system. The secretory pathway is bidirectional: cargo is delivered to target organelles in the anterograde direction, while the retrograde flow maintains the membrane balance and proper localization of glycosylation machinery. Despite the vital role of the Golgi in parasite infectivity, little is known about its biogenesis in apicomplexan parasites. In this study we examined *T. gondii* Conserved Oligomeric Golgi (COG) complex and determined that, contrary to predictions, *T. gondii* expresses the entire eight-subunit complex and each complex subunit is essential for tachyzoite growth. Deprivation of the COG complex induces a pronounced effect on Golgi and ER membranes, which suggests the *T. gondii* COG complex has wider role in intracellular membrane trafficking. We demonstrated that besides its conservative role in protein glycosylation and retrograde intra-Golgi trafficking, the COG complex also interacted with anterograde and novel transport machinery. Furthermore, we identified coccidian-specific components of the Golgi transport system: TgUlp1 and TgGlp1. Protein structure and phylogenetic analyses revealed that TgUlp1 is an adaptation of the conservative Golgi tethering factor Uso1/p115, and together with Golgi-localized TgGlp1, TgUlp1 showed dominant interactions with the trafficking machinery that predicted to operate the endosome-to-Golgi recycling. Together, our study showed that *T. gondii* has expanded function of the conservative Golgi tethering COG complex and evolved additional regulators of the transport likely to serve parasite-specific secretory organelles.
