## Supplemental table 1 for "Essential role of the Conserved Oligomeric Golgi complex in *Toxoplasma gondii*": Table S1 COG paper.xlsx

### Sheet: Primers 
Product name	Gene ID (TGME49_#)	Primer name	Sequence (5' - 3')	Comments			Product name	Gene ID (TGME49_#)	Primer name	Sequence (5' - 3')	Comments
Endogenous C-terminal tagging							Confirmation of the tagging at the locus
TgδCOPI	TGME49_221522	δCOPI_FOR	TACTTCCAATCCAATTTAATGCA CTAACATGAATCGACAGAGCTACGCACAAAAC	To add 3xmyc-DHFR and create a dual tagged strain, c-terminal tagging			TgδCOPI	TGME49_221522	δCOPI_verify	GTGTCGCCGGAAGACAAACG	nested forward
TgδCOPI	TGME49_221522	δCOPI_REV	TCCTCCACTTCCAATTTTAGC CGCACGCACTGTCAGCATGTAGTC	To add 3xmyc-DHFR and create a dual tagged strain, c-terminal tagging			TgSec31	TGME49_311400	Sec31_verify	AACTCGAGAACCACAAAAAGCACTTACG	nested forward
TgSec31	TGME49_311400	Sec31_FOR	TACTTCCAATCCAATTTAATGCA CCAATGCCGCCAGAGAAACAG	To add 3xmyc-DHFR and create a dual tagged strain, c-terminal tagging			TgUlp1	TGME49_289120	UlpI_AID_verify	GAGTTGCTCGCTCTCCTGGAC	nested forward
TgSec31	TGME49_311400	Sec31_REV	TCCTCCACTTCCAATTTTAGC GGGTTTCGGAAGCAGTCTTTTCAAG	To add 3xmyc-DHFR and create a dual tagged strain, c-terminal tagging			TgGlp1	TGME49_258080	GlpI_AID_verify	GACAGCCAGAGCCACCCAG	nested forward
TgUlp1	TGME49_289120	Ulp1_FOR	TACTTCCAATCCAATTTAATGCA GTTTCTCACAGGTCCGTGAAGAACATG	To add 3xmyc-DHFR and create a dual tagged strain, to create Ulp1 AID model in RH-Tir1 parent, C-terminal tagging			TgCog1	TGME49_290310	Cog1_AID_REV_Verify	CGCATCTAGCCGTCGAAGAAC	reverse nested in 3' UTR
TgUlp1	TGME49_289120	Ulp1_REV	TCCTCCACTTCCAATTTTAGC CGCCTGTGGCTGCCAC	To add 3xmyc-DHFR and create a dual tagged strain, to create Ulp1 AID model in RH-Tir1 parent, C-terminal tagging			TgCog2	TGME49_271580	Cog2_Verify_In	GTACATTGACCGAGTCTTGCAGC	nested forward
TgGlp1	TGME49_258080	Glp1_FOR	TACTTCCAATCCAATTTAATGCA CTGCGCATGCAGTTTCGGAG	To add 3xmyc-DHFR and create a dual tagged strain, to create Glp1 AID model in RH-Tir1 parent, C-terminal tagging			TgCog3	TGME49_306410	Cog3_Verify_Out	CTCTGGACATCAGAGAAGTACTCAGG	verification of incorperation into gene locus
TgGlp1	TGME49_258080	Glp1_REV	TCCTCCACTTCCAATTTTAGC CCGTTCTGTGGATGTTTTTCTTTCTTCG	To add 3xmyc-DHFR and create a dual tagged strain, to create Glp1 AID model in RH-Tir1 parent, C-terminal tagging			TgCog3	TGME49_306410	Cog3_Verify_In	CTCCAGACTGCATGCGTTATGTGGG	nested forward
TgCog1	TGME49_290310	Cog1_Tati_FOR	TATGGATCCGCGGCGGTCGCCG	To create Cog1 Tet-OFF model in RH Tati KUΔ80 parent, N-terminal tagging			TgCog4	TGME49_212150	Cog4_Verify_Out	GATAGCGAAGGCACTGTAGACGAC	verification of incorperation into gene locus
TgCog1	TGME49_290310	Cog1_Tati_REV	TATGCGGCCGCAGCGGCCCACACAGC	To create Cog1 Tet-OFF model in RH Tati KUΔ80 parent, N-terminal tagging			TgCog5	TGME49_251730	Cog5_Verify_Out	CTCCTATGTCACGTCCAACAACAGTAC	verification of incorperation into gene locus
TgCog2	TGME49_273580	Cog2_AID_FOR	TACTTCCAATCCAATTTAATGCA GACGCCGGTCGGAGTGTAC	To create Cog2 AID model in RH Tir1 parent, C-terminal tagging			TgCog6	TGME49_224150	Cog6_Verify_In	GAGACACCTAGACACTCAGGAGTG	nested forward
TgCog2	TGME49_273580	Cog2_AID_REV	TCCTCCACTTCCAATTTTAGC CCCAGAGTGACTCTTCTGTGTGTTG	To create Cog2 AID model in RH Tir1 parent, C-terminal tagging			TgCog6	TGME49_224150	Cog6_Verify_Out	GAGCTCTCGACATGAGCGAGAG	verification of incorperation into gene locus
TgCog3	TGME49_306410	Cog3_gRNA	AGAGAGAAGAGAGACATCTC GTTTTAGAGCTAGAAATAGC	To create Cog3 AID model using CRISPR in RH Tir1 parent, C-terminal tagging			TgCog7	TGME49_242030	Cog7_Verify_In	GCTCAGACGAGTCGCTGATTG	nested forward
TgCog3	TGME49_306410	Cog3_AID_FOR	CGCGCAACAATTTCAGCTTTCTCTTTCTCCGTATCCAAAG ATTAAAATTGGAAGTGGAGGACGGGAATTC	To create Cog3 AID model using CRISPR in RH Tir1 parent, C-terminal tagging			TgCog7	TGME49_242030	Cog7_Verify_Out	CAAGAATCGAAGGCCGTTCTGC	verification of incorperation into gene locus
TgCog3	TGME49_306410	Cog3_AID_REV	ACGAAGAGCGTGGTTTCCGTTCAAAACAGAAGGCATCTCT GTGTCCACATTTTTATGCGCACTGAC	To create Cog3 AID model using CRISPR in RH Tir1 parent, C-terminal tagging			TgCog8	TGME49_240540	Cog8_Verify_Out	GTCCGCACTCAAAAGTGCTGTC	verification of incorperation into gene locus
TgCog4	TGME49_212150	Cog4_AID_FOR	TACTTCCAATCCAATTTAATGCA CTCGCCACGAAGATGGAGTCG	To create Cog4 AID model in RH Tir1 parent, C-terminal tagging
TgCog4	TGME49_212150	Cog4_AID_REV	TCCTCCACTTCCAATTTTAGC TTTTCCCTGATGCATGTGGAAGAAGG	To create Cog4 AID model in RH Tir1 parent, C-terminal tagging
TgCog5	TGME49_251730	Cog5_AID_FOR	TACTTCCAATCCAATTTAATGCA ACTCTGCTCAGTCTCGCATGC	To create Cog5 AID model in RH Tir1 parent, C-terminal tagging
TgCog5	TGME49_251730	Cog5_AID_REV	TCCTCCACTTCCAATTTTAGC CAGACAGGGTGGAGGCGG	To create Cog5 AID model in RH Tir1 parent, C-terminal tagging
TgCog6	TGME49_224150	Cog6_AID_FOR	TACTTCCAATCCAATTTAATGCA CTGTTCAGCAGGTCGAGGCTTTC	To create Cog6 AID model in RH Tir1 parent, C-terminal tagging
TgCog6	TGME49_224150	Cog6_AID_REV	TCCTCCACTTCCAATTTTAGC CACATCAAGAAGCAGAGCGACATCTC	To create Cog6 AID model in RH Tir1 parent, C-terminal tagging
TgCog7	TGME49_242030	Cog7_AID_FOR	TACTTCCAATCCAATTTAATGCA CGAACACACATATCTGTTCGTTCG	To create Cog7 AID model in RH Tir1 parent, C-terminal tagging
TgCog7	TGME49_242030	Cog7_AID_REV	TCCTCCACTTCCAATTTTAGC GAGAGGAGACGGGAACACTCCG	To create Cog7 AID model in RH Tir1 parent, C-terminal tagging
TgCog8	TGME49_240540	Cog8_AID_FOR	TACTTCCAATCCAATTTAATGCA AGGACTTTGTTCTGCCGCAAG	To create Cog8 AID model in RH Tir1 parent, C terminal tagging
TgCog8	TGME49_240540	Cog8_AID_REV	TCCTCCACTTCCAATTTTAGC CACACAACAGCTTGTCTCATATAATCGC	To create Cog8 AID model in RH Tir1 parent, C terminal tagging
TgCog2	TGME49_273580	Cog2_Tati_FOR	TATAGATCT GCGAGAGCGAATCAAGTCGCG	To create Cog2 Tet-OFF model in RH Tati KUΔ80 parent, N-terminal tagging
TgCog2	TGME49_273580	Cog2_Tati_REV	TATGCGGCCGC CAGCTCTCTCCGACGCTGC	To create Cog2 Tet-OFF model in RH Tati KUΔ80 parent, N-terminal tagging
TgCog3	TGME49_306410	Cog3_3xmyc_FOR	CGCGCAACAATTTCAGCTTTCTCTTTCTCCGTATCCAAAG ATTAAAATTGGAAGTGGAGGACGGGAATTC	To add 3xmyc-DHFR and create a dual tagged strain in RH-Tir1+Cog7-mAID-HA-HX parent, C-terminal tagging
TgCog3	TGME49_306410	Cog3_3xmyc_REV	ACGAAGAGCGTGGTTTCCGTTCAAAACAGAAGGCATCTCT GTGTCCACATTTTTATGCGCACTGAC	To add 3xmyc-DHFR and create a dual tagged strain in RH-Tir1+Cog7-mAID-HA-HX parent, C-terminal tagging
TgCog3	TGME49_306410	Cog3_gRNA	AGAGAGAAGAGAGACATCTC GTTTTAGAGCTAGAAATAGC	To create Cog3 dual tagged with 3xmyc in RH-Tir1+Cog7-mAID-HA-HX parent, C-terminal tagging

### Sheet: Transgenics
RH Ku80 hxgprt AtTIR1
Product Name	Gene ID (TGME49_#)	C-terminal Epitope	Selection Marker
TgCog 2	273580	AID-3xHA	HXGPRT
TgCog 3	306410	AID-3xHA	HXGPRT
TgCog 4	212150	AID-3xHA	HXGPRT
TgCog 5	251730	AID-3xHA	HXGPRT
TgCog 6	224150	AID-3xHA	HXGPRT
TgCog 7	242030	AID-3xHA	HXGPRT
TgCog 8	240540	AID-3xHA	HXGPRT
RH Tati Ku80 hxgprt
Product Name	Gene ID (TGME49_#)	N-terminal Epitope	Selection Marker
TgCog 1	290310	3xHA	HXGPRT
TgCog 2	273580	3xHA	HXGPRT
RH Ku80 hxgprt AtTIR1
First Tagged					Second Tagged
Product Name	Gene ID (TGME49_#)	Cor N-terminal	Epitope	Selection Marker	Product Name	Gene ID (TGME49_#)	Cor N-terminal	Epitope	Selection Marker
TgCog 3	306410	C terminal	AID-3xHA	HXGPRT	TgUlpI	289120	C terminal	3x myc	DHFR
TgCog 3	306410	C terminal	AID-3xHA	HXGPRT	TgGlpI	258080	C terminal	3x myc	DHFR
TgCog 3	306410	C terminal	AID-3xHA	HXGPRT	TgSec 31	311400	C terminal	3x myc	DHFR
TgCog 3	306410	C terminal	AID-3xHA	HXGPRT	Tg𝛿COPI	221522	C terminal	3x myc	DHFR
TgCog 7	242030	C terminal	AID-3xHA	HXGPRT	TgCog 3	306410	C-terminal	3x myc	DHFR
TgCog 7	242030	C terminal	AID-3xHA	HXGPRT	TgUlpI	289120	C terminal	3x myc	DHFR
TgCog 7	242030	C terminal	AID-3xHA	HXGPRT	TgGlpI	258080	C terminal	3x myc	DHFR
TgCog 7	242030	C terminal	AID-3xHA	HXGPRT	TgSec 31	311400	C terminal	3x myc	DHFR
TgCog 7	242030	C terminal	AID-3xHA	HXGPRT	Tg𝛿COPI	221522	C terminal	3x myc	DHFR
