## Supplemental table 2 for "Essential role of the Conserved Oligomeric Golgi complex in *Toxoplasma gondii*": Table S2 COG paper.xlsx

### Sheet: USO1_Phylogeny
Saccharomyces cerevisiae	>P25386 USO1_YEAST
	MDIIQGLIQQPKIQSVDETIPTLCDRVENSTLISDRRSAVLGLKAFSRQYRESVIASGLKPLLNTLKRDYMDEDSVKAILETILILFIRGDGHDDLTRGWISQQSRLQNGKYPSPLVMKQEKEQVDQFSLWIADALTQSEDLIHLLVEFWEIDNFHIRLYTIQLLEAVMATRPLKARSALISLPTSISTMVSLLDDMHEPIRDEAILLLMAVVNDSPHVQKLVAFENIFERLFSIIEEEGGLRGSLVVNDCLSLINNILKYNTSNQTLFLETGNLPKLAHLLSEPISQDEVFFWNDQRIVNINTALDIVSLTVEPGNTVTTKHQNALLDSSVLMVVLRLAFFHNIPKKVRPVALLTAANMVRSNEHAQLEFSKIDVPYFDPSLPVNSTANGGPIKLIPV…
Schizosaccharomyces pombe	>Q09857 USO1_SCHPO
	MDIFHKSYNVILSPPKVQQADETISKLCDRLEHATLFEDRKAAALGIKSFAREFKELVAA HGLKGIIQSLHRDYDDPELLKVTLETCLILTRHDDDSRASDTGLWIADQFILNQDNIQCL LQSISHKDFYVRLYSVELFSAILSCRPTELKDCLQTFPSAISSIMVPLRDSIEPVRNADL YFLSELVKDCTSIQKLVVFENAFETLFSLLENEGGVDGGIIALEALKFLNVLLKDNISNQ NYFRESNHIPSLLKLLSVDTFVDGTWDTSRVQCVIEALYALQSLVPIGLSSSIANQNAVV SNHGIDVLLTLATHPDLLFFDVQKISWITLAHVVYSNARAQNSFVDSTFFDIKNTDVLTC LFDYLFLSSISPSHRYSVAFFLRSLTSENDELS…
Homo sapiens	>O60763 USO1_HUMAN
	MNFLRGVMGGQSAGPQHTEAETIQKLCDRVASSTLLDDRRNAVRALKSLSKKYRLEVGIQ AMEHLIHVLQTDRSDSEIIGYALDTLYNIISNEEEEEVEENSTRQSEDLGSQFTEIFIKQ QENVTLLLSLLEEFDFHVRWPGVKLLTSLLKQLGPQVQQIILVSPMGVSRLMDLLADSRE VIRNDGVLLLQALTRSNGAIQKIVAFENAFERLLDIISEEGNSDGGIVVEDCLILLQNLL KNNNSNQNFFKEGSYIQRMKPWFEVGDENSGWSAQKVTNLHLMLQLVRVLVSPTNPPGAT SSCQKAMFQCGLLQQLCTILMATGVPADILTETINTVSEVIRGCQVNQDYFASVNAPSNP PRPAIVVLLMSMVNERQPFVLRCAVLYCFQCFL…
Mus Musculus	>Q9Z1Z0 USO1_MOUSE
	MNFLRGVMGGQSAGPQHTEAETIQKLCDRVASSTLLDDRRNAVRALKSLSKKYRLEVGIQ AMEHLIHVLQTDRSDSEIIAYALDTLYNIISNDEEEELEENSTRQSEDLGSQFTEIFIKQ PENVTLLLSLLEEFDFHVRWPGVRLLTSLLKQLGPPVQQIILVSPMGVSRLMDLLADSRE IIRNDGVLLLQALTRSNGAIQKIVAFENAFERLLDIITEEGNSDGGIVVEDCLILLQNLL KTNNSNQNFFKEGSYIQRMKPWFEVGEENSGWSAQKVTNLHLMLQLVRVLVSPTNPPGAT SSCQKAMFQCGLLQQLCTILMATGIPADILTETINTVSEVIRGCQVNQDYFASVNAPSNP PRPAIVVLLMSMVNERQPFVLRCAVLYCFQCFL…
Physcomitrium patens	>A0A7I4FMJ9 A0A7I4FMJ9_PHYPA
	MDLWRGERAMAFKLGSLNLNAVAQGVGGLVFGTNNYGRDEDDGGVEELLERISNGKLADD RRNAMQELEAAVAENRAAKLAFGAMGFPILMEVFREDREDLELVRGALETLLHATTTEDI GQEEPGQVQPGIVNSELFARESASIALVLSLLDEPDFYVRYHTLQILTALLTNCPERLQD LILSIPQGITRLMDMLAEREVIRNEALIVLAYLTRSAEEIQKIVVFEGALDRLFNIIREE GGSEGGIIVQDCLELLNNLLRNNPSNQIFLRETLGLQCVAQLLKLRKGSADGFTQQKSIN LLCALETVALLLSGGPDAKPGKDANIVANQTLLAQNKLLDILLALSVEGRVSAVAIRCSA LRCIGDLVVGHPANQVLLGSKMIGEEPDAEPAL…
Chromera velia	>Cvel_4004
	MLLALTTLYVIGVTVALLGILCGNAGVASYSREHNLKSMKNAEYTHTAQIFYLKRTNNKL EHRNKSFEKAVSIHSAQIFSIKSTNEQHEYRIKSIKNTVLTHSAEVSSFKSTNEQHEHNL KSIENTVSTHSAEVSSLKSTLESTNEQHEHNLKSIENTVSTLLAEVSSLKSTLESTNKQH EHNLKSIENTVSTHSAEVSSLKSINEQHEHNLKSIENTVSTLSAEVSSLKSILESTNEQY EHNLKSIENTVSTHSAEVSSLKSTLESTNKQHEHNLNTLESTNEQHEHNFKSIENTVSTH SAEVSSLKSTLESTNEQHEHNLKSIENTVSTHSAEVSSLKSTLGSTNEQYEHNLKSIENT VSTHFAEVSSLKSTLESTNEQHEHNLKSIENTV…
Vitrella brassicaformis	>Vbra_12503
	MGKMNAGSEGAPGLLVQKLTAENARLIAGQQELEARLKGVEAARDVLRTSIAPTTTTKED GNNGQTDGVSPSTLLDKSVEIELNTLRKELLKAISKFTRHNNSFRDMQQRKEELEGENAR LQKELETHRRRSHMYMMRITTMSLKERDTKTNRAQSQLSAASTPARPAATTKPADDPSGS RDEVADLKKLKEQLVKSIEERDRQLQARSTLISELQERLSAFEKRPTRQRNNQPITASLS SPDLLEATREHFEQLKHQHAQVQDHAQSLKRQLTTQKDKLRAVTEERDRLGEALSEAVQQ LEDTRVKEQQQDGSPEQREWRRKCLQLTQRLVEVQEKCDVLERLLQHEQDSRDPQKREQR AQEDFEKRAEGIRRKAEEDVRQLAETWASKNTE…
Vitrella brassicaformis	>Vbra_14171
	MAVSALSSQDNVGPIQKVLSLLADMEKKVVDEGKTEQEQFAAYQEWCRSEDDKKGDAVAF GEQHIQDVSATLESLKAEVAELGTQIEELNAGISTNEQDLKKATEIRDSEREAFVASDKE LSETLDAIVRALNILKKSGFIQIVGGRADVANAGLKSDLMTVATSLQTIVDASLINSNDR SKLRSFIQATEDPDDVGLSFDNPEAKAYESHSGGVMQVLANLKEKAIQAQNAPESKQGEE MKSQHAFELLAQSLGDEIAAQQKALAEATNTKASKEEAIGQNEQDLSQTTKTVKTDKKYL TDLKAACSQKAAEMEERERSRAEEIKALQEAQTILSEDNFQGVAQRRLAGEAPALVQIKS HTDSRSNVLRERAAQVLRSAAQKLNSVGLAQLA…
Vitrella brassicaformis	>Vbra_17925
	MHLLLLIYRRTGPPKSNPNMVSWLFVLCGLAVIGTALAEDAFKKSPISPVVELLEHLATK IDNDGKAEQRLFKKYECWCDDVTAKKEEAIKDNTARVEELAGLIDDLTAGRTILTTEGED LKEEEEQAYLQNKAEMEAAIQALQSAMATLSNATTPSVQLLAMEAGMHANDQHTHEASSK LRMLRHRLMVSKFDLRHVLDIGRKYLRANEVRVFENFLNRAEPQLEDIPQPDWKLNKASP FRKAYEAGSTTVQQTLASMLDAFQKNLDETNQKETDATTLFIELKAAKEEEISSLQEQQN AQRLEGAARAKKLVEYNKEKEELSAQIEADTQLLADVRRDSQTKNTEFNQRVELREAELQ SVRKAIQMLHSDDSRDLFSKTMKRHEGQVLLQL…
Vitrella brassicaformis	>Vbra_18420
	MRAKSERRMASLYRAYTLPKDRPGRFGRAESDSIAASNETSQHDSIDIDTNTKRKRQRSA ATKAAPETDVLGLMTRIWSQQISPRRKDKPKSPKRDRREDTDKVGELKNQLEEMKAEVSS LQRRSIARKSDATTLRAIDELRGSARPSGRPPRELRALDERMQDMQRQWERQLELLTSHL DGREREDEKIRTELQELRRDRDATQQPLHRRLERRVSDPASSVPETATIATPPSQTVVAP LESPRRLSAISQRINDAAERMGRVERRLQTLERDLEDILSTHAVMRECIVAVRDELNAEI TDLKRQTGEDRITVEKALADIKKSIKDESFAMRKALTEERECRSEGLEKIHCAIQKDRAA AVREFDILHEHCERDRGQRKRLTTKRIGPEDID…
Vitrella brassicaformis	>Vbra_20515
	MAAKNYEDLLQQIQTYERDLTATVKAAERFREDNRALKDTCESLQRAQGELKGINAEAKR QLKNYVAKLSDYQQRHDAERAALQGEIEAQAEEIDALHRQLLERQNFDEQHRLSLQNEVE GPFIERICRLESALDKERRTSSDLQRTNQSLRFTHESEKADLQAQLRDLRAKSEHQRTEL LAEVDELKAQLRAKEDLESSNAKLKKDAEEARIKATQLKKEVEELESQCTRVVRQKSTEI DSLKSEMVQHQAEASKWRSEAEKRDRTLSKLTAELAAVAEERNHLAQEFDRHKSSWSERL RDVENKWIKETHDVRQRLEEEQRRCIDLTEAQQRAQESFEGRLSEKKAAHRALKRQLDQH QSEGDMDVQQMKDGYESKLHELEMERDALRDEA…
Vitrella brassicaformis	>Vbra_5151
	MSRILRAARHIGKEGEKYRFELALHRVELKTDEDKDIRVEWIRGPKRSATRQKATLSKET GTCSMQERLVLVATLFRGGEKGGGKQPQDKHQHQDKQDKYMPKEAVIQVISTSKKDRGRT AVLGEYRFDLSEYAPVPPPRVIQPPAEKHEQHEEGGGETANDAASPNASNPFPASSTVAL AQPTVKEVSVPLAKCRDKDAQLHFTIGCVHLGATDHDDSMSLLSGMSNVDLGASGSEVNL NISGSGGGSPVSPSFSFKGGYGHSPSFGLDSPRAQQQQEANKRLPPVIEETSPSDGSFLQ PPVAVSRPKDSSVSDTPDRPSLSPSSVVSFAKAQTGNFEKKEPTQQAASGWDGSMIEQKP IYQQRGKEGGEVEVSIFLQRIKDLEHQLASAYE…
Vitrella brassicaformis	>Vbra_5274
	MKSILDMDMPPCAAKELQHPRDHNSHHSGTLFSRSSDMEAKGTRESRKKDFVTTIEKAKQ IAVRFLRQLTLKLDEYQAGQTIDTFYPQLKDSERQSHQKERESWEDKSSSTSFGKVMDFI LRHSSYWDLQYSDSLEERLENRIRRMGGVFPSNNMEDDLKALLRAYFLLSERFVRLVSYS SERAIQEKNMDFRVQETIVVRQPANVTKEMIARDQAELRKPAPAPSFLAGTAGDLKGDLA RPLRRSSCVEDARGQLAAMEVILQDRNRDQLNRQSDDQPLTYRSCQPAVDALRGRSYTAG ESMLRWQLQMFDKASRSTSRLQPETPAMETAKDLFSVALPAAVVFARSPSLPPLESVIAA ASIGKNAPEEDTDAHPPSLQASDVCLPLSVRRA…
Vitrella brassicaformis	>Vbra_7727
	MTDVTDTPTGEFVIGGEGDDESSILEALEKDFQEVLQELVGDKRLARFQAEYEKLHGALK KSHESKSHMREEMERLRISLRQQERRNSQVQIHVNLGDEYDKMVDECRRLRQDLGETNTA LSAAQQEISRLKDHISGLEDDAHHYQQKELQVSQQKEARIQRLHERLTAVKKEDDRQPAP SGSSSTVGSPRNHSIQLSPRSDLNQMREVMRERETEHLCQLEQKDQEISALRLKNETLET SLDEMKALIEARTADQEKVETPEATDEPAVESLGSSIEHAEKLEAEQEAKRHLKSEEWRS KATALQSTVVDLREGLSNLQRSLDDSASTHADEVKGLTEQRDEREAANAKITQELASVRE EAATREQQMATARVEDAQKAEQEKAALHASVLE…
Toxoplasma gondii	>TGME49_289120
	MASISSFLKRKVKDRLSLLDAALEADTLVTRLKASLSRLFEGQELPGPLPSLSPLPDSPR SRAGSASPPESQRVSLETERKGAEAKERTEPPPEKGDEGPSKLLASSGWSQTRCPPPAHA GPSLVSPLPVDALEKFQQLLHQLLLLCRQQKALALQASHKKLSTQTASSTSSGSGAGGEA QVAAKGPGPGDEERAAFGGLCTSLVTHPSGLRVLCACLHLGKAYSDKSASSAQLAAVASI LQDALEILDLLFAAHAPTPLGRAGPGAPGRPGRAAPRVVRTPQPGTGDMSANEAEKPRGC FSPKDGVDWRCGDEADLDETSSDGDSDADEETAEGEEDVEERNRGTVSEIKGALPTKSKE KAQRASDASPGVYFQLMDSVMRHTENGSLVVSL…
Hammondia Hammondia	>HHA_289120
	MASISSFLKRKVKDRLSLLDAALEADTLVTRLKASLSRLFEGHELPGPLPSLSPSPGSPR SRAASASPPESRRVSLATERKGVESKERTEPLPEKGGEEGPSKPLASSGWSQTRRPPPAH AVPSLVSPLPVDTLEKFQQLLHQLLLLCRQQKALAVQASQKKLGTQTASSSSSGSVAGSE AEVAAKAAGPGDDERAAFGGLCTSLVTHPSGLRVLCACLHLGKAYSDKSASSAQLAAVAS ILQDALEILDLLCAAHAPTPLARAGPRAPARPDRPAARGVRTPQPGTGDMSVNEAEKPRG CFSPKDGVDWRCGDEADLDETSSDGDSVADEETSEGEEGVEARNRGTATEIKGAFPAKSK AKPQRASDASPGVYFELMDSVMRHTENGSLVIS…
Nematostella vectensis	>A7RSQ0 A7RSQ0_NEMVE
	MNYLRGFSSVLGSPSAGNQPSPHETIERLCDRVASSTLLEDRRDAVRALKSLSKKYRLEV GTQGMDLLINVLQTDRSDTEIVGMALESLCNIMSTDTQSQGTVFMSCLQTLKVGLQFTEI FIKKPDNVTLLLGILEEYEFHVRWPTVKLLTMLLTNKGNLLQQCILVSPMGVSRLMDLLS DSREIIRNEGLLLLIQLTKSNAAIQKIVAFENAFDRLMEIIAEEGYSDGGVVVEDCLLLL QHLLKANVSNQNFFREGRFVRNDKIFISGTEENGWGDQKVSNVQLMLQVVRILVSPDNPQ QASTSAQKIMNHCGLLKLLCSVLMASGIPADILTETINAVSEVIRGFPANQDYFSQVNAP SEPPRPAIIVLLMSMINDKQPASLRCAVLYCFQ…
Phytophthora parasitica	>V9E1N4 V9E1N4_PHYPR
	FELCNFSSCGFSPLQTQSVTWLSHRRPTPMQALLSRIVVAPTEPEAASSPASSSVDISIS SPSPASPAASLKNATNPVQIALSPDVKAEIALAVERLQFATLLGERKKAVSALQSLAQKF DASRSPGGRKSSGVEPTVEEQELGHAAVPAVLTALVSDPRDTELMEALLEFLQSIVSRAP SAALLLLEQPPESSVTAPWGMQTSLTLVQDPSPWIRGPAIALIRALQESQPSVFAKSVLE CKEGLRRLLEVVEDRREHIRDAALAVLGQLTGRDKNAQQFLAFEEGFTRLFQIMEVEGLT ETGASPASNVIADCLQIVNNMVRDNLMTQTLFLEMSYLESHVPRLLRLSGIDGGDEEEDP AALGRRKRVLKLGLQLVRFLVAELYEGAKESSL…
Noctiluca scintillans	>A0A7S1AUW7 A0A7S1AUW7_NOCSC
	MPVAVPDDAGPAETFLELMFRLFSSTANACLQAKLSVDAEVNATRTPCTFVAALVSILKV LTYWFSSCTEALVPFATNPVMVPLMKQLTSADSVRDPFLRTQVEGLACLLMGICVKCTER DVDAGSLMALLGSSVGVEEYQSKVDRLWRSDCLQRPPRGVTDFRWYNGAFRAFYQAQQLS VQRRMVQLYVSGEVGISGAPLSEDITDHYKKLIRVQDAELNEVRKENEQLRKEVEAFMLR SVQASSVALLEKMDALQAENEVLHLEVGQLTQDLNHRDGELESCRLQFRSSVRDIEHQLE SVAMGYDQVEQTSAGLHRENGELRASLAAEREWRAAQGSTATDGRLQVEQNLASAEKRLR EQHEELSDLQDLLNRVATACPGANVYVAPLNSV…

### Sheet: COG1_Phylogeny
Homo sapiens	>sp|Q8WTW3|COG1_HUMAN Conserved oligomeric Golgi complex subunit 1 OS=Homo sapiens OX=9606 GN=COG1 PE=1 SV=1
	MATAATSPAL KRLDLRDPAA LFETHGAEEI RGLERQVRAE IEHKKEELRQ MVGERYRDLI EAADTIGQMR RCAVGLVDAV KATDQYCARL RQAGSAAPRP PRAQQPQQPS QEKFYSMAAQ IKLLLEIPEK IWSSMEASQC LHATQLYLLC CHLHSLLQLD SSSSRYSPVL SRFPILIRQV AAASHFRSTI LHESKMLLKC QGVSDQAVAE ALCSIMLLEE SSPRQALTDF LLARKATIQK LLNQPHHGAG IKAQICSLVE LLATTLKQAH ALFYTLPEGL LPDPALPCGL LFSTLETITG QHPAGKGTGV LQEEMKLCSW FKHLPASIVE FQPTLRTLAH PISQEYLKDT LQKWIHMCNE DIK…
Mus musculus	>sp|Q9Z160|COG1_MOUSE Conserved oligomeric Golgi complex subunit 1 OS=Mus musculus OX=10090 GN=Cog1 PE=1 SV=3
	MAAATASSAL KRLDLRDPNA LFETHGAEEI RGLERQVRAE IEHKKEELRQ MVGERYRDLI EAADTIGQMR RCAEGLVDAV QATDQYCARL RQAGSVAPRV PRAPQPQPPS EKFYSMAAQI KLLLEIPEKI WSAMEASQHL QATQLYLLCC HLHSLLQLDS SNSRYSPILS RFPILIRQVA AASHFRSTIL HESKMLLKCQ AVSDQAVAEA LCSIMLLEES SPRQALTDFL LARKATIQTL LNQSHHGAGI KAQICSLVEL LATTLNQAHA LFYTLPEGVL PDPSLPCGLL FSTLETVTRQ HPTGKGIGAL QGEMKLCSWF RHLPTSIIEF QPTLRTLAHP ISQEYLKDTL QKWIDMCNED IKN…
Nematostella vectensis	>tr|A7SV62|A7SV62_NEMVE Conserved oligomeric Golgi complex subunit 1 OS=Nematostella vectensis OX=45351 PE=3 SV=1
	MATPRNSPRS PSSPTSPRQT HQKTVPWDAE IDSDALFSSH TIDEIRALEN KTRLERQILS KIRQFSVALL PVSTVDVVLL IVNGVVVDVV LLIVNGVVVD VVLLIVNGVV VDVVSLIVNG VVVDVVLLIV NGVVVDVVLL IVNGVVVGVV LLIANGVVVD VVILIVNGVV VDVVLLIVNG VVVDVVLLIV NGVVVDVVLL IVNGVVVDVV SLIVNGVVVD VVLLIVNGVV VDVVLLIVNG VVVGVVLLIA NGVVVDVVIL IVNGVVVDVV LLIVNGVVVD VMLLIVNNVV VGVILLIVNG GVVSSFPILQ RQWAAISHFK ESILQGSRAL LKDATQTDEA TADALCSILL LEESSPRQVF SEF…
Schizosaccharomyces pombe	>sp|Q9UTL1|COG1_SCHPO Conserved oligomeric Golgi complex subunit 1 OS=Schizosaccharomyces pombe (strain 972 / ATCC 24843) OX=284812 GN=cog1 PE=3 SV=1
	MVETDLMSSH SSNWKEIFRT HSIAQTIQLE KFVSQQIEEK GRELQQNVCF NYQSFIEASE NLSNIRNNLE KVLQNSYEFQ SMVSLPKVDR VSKFLSDNES ISQTSGDYFI FLQRFYAHAI LFVMELFNKE QYLQSSKLLI FCLRILPADL PNDHQCHILV NRLESCKNYL NNRLKQAMTS SLSKVSVVTS WILLNQANIS SGLDIFLQEC EDQLLILNDA REFSLTFLNT LKLARDFPNE IRSYLEASKN FNIFKEKEIL RNICLDECYL KAYFSAEDVK VTTPFETLQQ FDGDNILQQW KLSFFSKISH SEKSFFSNAT SLTTLYQILE GLLSELSEPQ FKEFYELWNS ILQNHFIISS RNI…
Saccharomyces cerevisiae	>sp|P53079|COG1_YEAST Conserved oligomeric Golgi complex subunit 1 OS=Saccharomyces cerevisiae (strain ATCC 204508 / S288c) OX=559292 GN=COG1 PE=1 SV=1
	MDEVLPLFRD SHIPQIKDYQ LELQNDLTKT NEAFQKNLLK NYNKILSLTD SVNDLSLNLK NVDQDFKSLC FNDEKFQLNK LTPLPYQTTT HISPPRDEEK VSIPSQNILV ISNWTISINN FCNRIVTSTT PSRIFDELLL NFHELSLIPV PSKFEALVKD KCCRLQKFLV DSMKTLNLTL LQWVKLYNLL NTEFSSKWDD DLLSIFNESL FETLFNDNVQ ALLISSANSK DHQYHSNQQY KDAIVVDFVN SSTFRDHLIR RTVKEINTHL DTLSTLRAKL KEPETLHKLD IFHDNDTNLN DGTVSPLDDD ALKQYIDTAV FYSKGLTNDT TLQIYQTVQP TIEILQNLEL YKCPQETLTD LRN…
Phytophthora parasitica	>tr|W2ZLH6|W2ZLH6_PHYPR Conserved oligomeric Golgi complex subunit 1 OS=Phytophthora parasitica P10297 OX=1317064 PE=3 SV=1
	MQKMIGVRYRDLIESADKIVNMHSAALRLEVSLKEMPDMWKHMELSLGGALAVEGQPGNSTEEEPSKTQKGELSDEATDADKVSFLVEVPEKMWQLLDEGESLQALEFYQRVTTIHSECAAKAAENEFPFLQTQWTCIQCFRPRMVSCAKSYLTCRGKESRFYADNLCTLAVLNDPPIGADKLFEVFLESRSKWMTPLHKRDENEPAVYKSSLKKERVLMIILKSISLTMAQTEEIFGCGSESGLLKSISQLPLSFKDQLEQFVSSGKMLKMLSEWFERKHRQIMALASPIISSIDSISQLSRVQSKLYVVNKNSGGCLNVKLWGQVLREALGSMEKPLNVPVDSVFSVLFAKAFRRRTRDLVQNSFVEALETIKTQIRASLEDTAASISRSDYRLRNV…
Chromeria velia	>tr|A0A0K6S5Q4|A0A0K6S5Q4_9ALVE Conserved oligomeric Golgi complex subunit 1 OS=Chromera velia CCMP2878 OX=1169474 PE=3 SV=1
	MATTATPQMR SVSIDELFRT QKISSIRELL HKNERDAESK AEEVRQLVGS HYFDVVECSD ALSVMVCESA NGKQALETLL TASRELRNSF SASLTVSEPE VDDASFAAAT SVKSIIETPA AVWKEIRSGR FLSGLFLLLI RAPELRQEVE FRLLGLEKKG NKGDAVAVFR AHPRGGSPLP LLGGRVDFPA LVGELRSQFQ DLPARVGNAC LQSIGSVGLS RTEAVDCLAA VALLRPGETA ESLMGAFFDQ RDSHIASLLK VDITAVAAAG RKGGGRGRRA GGDGEGLGGE DEDWDPVASE AAAVCHHVHA LISSFEGTLA VAFSCFLSFA LQGHIGQHEA ANSAPPSLPV GEGAGAGSSA PPA…
Physcomitrium patens	>tr|A0A2K1J065|A0A2K1J065_PHYPA Conserved oligomeric Golgi complex subunit 1 OS=Physcomitrium patens OX=3218 PE=3 SV=1
	MHMIQTSVCQ IGVLFLEVST GKMPLLYSTV LAAPPGSQLF GGIPNPEMEV AAWKKYREKL ESSMVSLTGS YISDACVWWL KDCAEEIAVE SRPLIALLKT GKGLADVESL VRDGMNKQDA LAESLDWLQG TFGKFIDSPW DCLCELLLKA PTNLWDKLFE ELFTNQMKVI INGGFEKINV KEMIDNCLEV IGPTAAVEGT KKKQVSTADA SRIVLQELDP NYDGKLHWKS GNVETEWDGD ARFFFTPEVT NVRHKVDESL NLILQDLVSF LQGPHMQVRT DLVAPYLQEQ CFRWVSSTTL VIETRLLKLS ENMAKAATEA LNLSVESPKQ VLEVNSHSRP VSKSGINIHA SKTGNTSKVF EQA…
Arabidopsis thaliana	>sp|Q9FFF3|COG1_ARATH Conserved oligomeric Golgi complex subunit 1 OS=Arabidopsis thaliana OX=3702 GN=COG1 PE=1 SV=1
	MRMSSASAGE YRPSAVSLSS NGGGQRDAES LFRTKPMSEI RIVESATRKN IEDKKEELRQ LVGTRYRDLI DSADSIVHMK SLCESISANI SSIHGNIRSL SSSSVAETPK LASLNPVRVN VYGIACRVKY LVDTPENIWG CLDESMFLEA AGRYMRAQHV QQRLIKLEGC GGGVAEVDQS KLLANFPLLE HQWQIVESFK AQISQRSHER LLDPGLGLGA YVDALTAVAV VDELDPEQVL ELFLDSRKTW ILQKLNACTG EDAGEVVLVF CDVLSVIQVT VGQVGELFLQ ALTDMPLFYK TILSTPPASQ LFGGIPNPEE EVELWKSFRD KLESVMLILD KNDVSKSCLT WLRECGGQIV GKV…
Perkinsus marinus	>tr|C5LC05|C5LC05_PERM5 Conserved oligomeric Golgi complex subunit 1 OS=Perkinsus marinus (strain ATCC 50983 / TXsc) OX=423536 PE=3 SV=1
	MALNMRRGSM AEGGGVPGVD SGRGAAPLMR LHNVATVDDL FRNYPITTAR SVLSSTRLQA AEKREELRQV TAEHYRDLIT CTENVKMMHF GISRLMENMA RIAGESRELA ITRDVEPPSW EDVEEKPVEV TPELELGRQL KRLLAMMEEV WRKMEDRDFA GAARYYLVDL PQLREQIASL RAQCPDTKLP VEALLQQQDK AGRDVPETIV LTCKQALGSL ELTAAEMREC VAVLMLMDKS DGEFTEEAMD RLRLRAVVLV VMIQHWCRSH VGLMMGVKFN
Eimeria praecox	>tr|U6GJH4|U6GJH4_9EIME Conserved oligomeric Golgi complex subunit 1 OS=Eimeria praecox OX=51316 PE=3 SV=1
	MESGSAASSV LVSPLAVDDV FRHRTVPEVQ ELLQQLQLQQ ANDAEELRSL IGVRYLSFLE GLPEITRMQK SAEAALDDAK NFGAGIRLLA DSGDSAVPEM GGQHYPLENQ QLRLEEMLPL QNSTPLDEFL FSCEVDASAS GVYVPPCKSN RTEPASRLRA FPCLKEGQMV QGHAESLRYL QQQLLLLPSR VWEAARCQKF LEALRLIQIE GTQRATAARA AVRELQQKQG LKLAQQNLER QLSGCWALAQ QATRISPSLI VSLRALALRQ LASPELPLPV AADAAAAATL IYLLENRPPV GQACEKTEKM LCESAAKWLL GVFFSARVEA LESIVANRKR NGETRAVTSS APADHERNNP TCC…
Neospora caninum	>tr|F0VC51|F0VC51_NEOCL HEAT repeat-containing protein OS=Neospora caninum (strain Liverpool) OX=572307 PE=4 SV=1
	MAAVAASVRP SRSSSLSASA APSPSTNSRS SAFPPGDNHL DFLSLLLMSP SPVSVIERLF ASGAAGNPPG AETVSHVQKV LSTLTVQQAS RAEELRNLIG LRYLSFLHST DSIQAMVKAA TDLDSHASRV CAIIQGLCKR EDEGRYHGEE EERNPTFLPP QVGKETGDSA RGTEAREASA SLRLGGGNGS RQDNAGRLTG RKQSGGGDLS LCALSTSPHR REPGGKTPEE AFLLEATPLD SWMDENLQSP LASLLDFVEP QRAPLGVRAD RKRGGRESPS VSDSSSSAAA APGLAPRGQK DVSGTASPPR DAETSRQLVM QVLFQGMQVQ LGITSRFWRF IREASFLGAF RLLCVDLPTQ RRS…
Toxoplasma gondii	>tr|S8F057|S8F057_TOXGM OS=Toxoplasma gondii (strain ATCC 50611 / Me49) OX=508771 PE=4 SV=1
	MAAVAASVRL RSASLAEGVT SAAPSEENSL PAVAPRETLD LLAVLLMSPS PISVVEGLFA SGADGTAADS ATVSNVQKVL TTLTLQQASR AEELRNLIGL RYLSFLHSTA SLQAMIEAAS DLDRHASRVC AIFQDLCSRE EDREGGEAEE QLSPERARLS PARRDRGDIH GGAPQDAASA GETCRRGGGS ERRAHGESAP RSSRREEGED GGTSSSRFSN AFRKREAEEG AVTDSFFLEA TPLDSWIDED GRPPRPSRSG LLPQQTTFDG DAWRRESRDS TCLSPASAPP TLASALGPRR QKGVEGRRTL DSGTRPQPLQ RLLQGMQLQL GTTSRFWRFI REASFLRAFR LLCVDLPAQQ RNL…
Hammondia hammondia	>HHA_290310
	MAAVAASVRLRSSSLAEGAGSSAPSEENSLPAVAPRETLDLLAVLLMSPSPVSVVEGLFASGAEGRAAGEETVSNVQRVLSTLTLQQASRAEELRNLIGLRYLSFLHSTDSLQAMIEAASDLDSHASRVCAIIQDLCRRREDREDGEAEEQLWRERARHSPARKDRGDVRGGALEDADSAGEAFRLGGGSEPREHGESAPRSSRREEEDGGTSLSRFSNSLQKREAEEGDVADSFFLEATPLDSWIDEDGRPPLPSRSGPLSQETTFDGDSWWRESRDSPWLSAASAPATLASAFGPRRQKGVEERRTLDSGTNPKALQRLLQGMQLQLGTSSRFWRFIREASFLRAFRLLCVDLPAQQRNLAQTLDAIQRRVCSRQHHPHKTREGLSVVLESGERAGC…

### Sheet: COG5_Phylogeny
Vitrella brassicaformis	>tr|A0A0G4EH42|A0A0G4EH42_VITBC Conserved oligomeric Golgi complex subunit 5 OS=Vitrella brassicaformis (strain CCMP3155) OX=1169540 PE=4 SV=1
	MSGNSRGNSP VGHRLSQSSP LNQNNQASGQ IKAVLRERID PELSALFEET EDVVPYVRAA AERGPDHVLR AAQLLEKAVN RIDSELHSEV VACHEHLLQN VSSIDDLDRE LGAVRQSVDT IKDTLMRVEK ETLDPFKVMK QQVETLERLY AASDLIRSVL RFNLSVKKLR AQMDPHTPDI AKAAQTLFEM EGLLNAGRGA GGLPEGGVPN ASLLSTLSAE AQWVRDLSKE IRDQARTRLR TGMRNQSKLD LNVACQVFYN LNCLGEQLEG ALAEQVAEVD DNFNVKPILN ASVSGQLTAF WGQLTHFTTA LHTAVKRMVV LDQVVWASAD GSEGHLHYRF DEVLEDRGLA PSLTEHFWRR LMQ…
Perkinsus marinus	>tr|C5LF51|C5LF51_PERM5 Conserved oligomeric Golgi complex subunit 5 OS=Perkinsus marinus (strain ATCC 50983 / TXsc) OX=423536 PE=4 SV=1
	MSAAAAAYSR LLENFMSPDF DVAEFVREMV ANAESKGSAT PRRRSQSAGG GAVGVGTAVI AQLDQAIFTV DEQLRSKVAD CYDQLLLNDT TDLDRVDGEL RQVRESVAVL RATLDNVQTE ALAPFKVIKR RLDTLERAQK AAALVRSTQK LLLGVRKLRM QMQAANAESA SAFDGRPSLG PHSAKAAILA YGLQMCRTSV GGPRQLTVGF CSQALMVGLK PDFGSPVKQR AVLMSAVQVL FELGCLPTEG RACAAAVVSN VDAFALQVPE ENSAQGDIVN LEQFWRVAEK LGEAIVLFGR PVEMLDELVR LGVDPLTQKP FMSSFQEAEA EPISRAAWEA VADGLAVKRL KHAHTTNRNL RAG…
Phytophthora parasitica	>tr|W3A594|W3A594_PHYPR Conserved oligomeric Golgi complex subunit 5 OS=Phytophthora parasitica P10297 OX=1317064 PE=4 SV=1
	MEAVVRELQS DAQLGVFLSP ECNVSAIASS VVARDSASRD VSGTSRLRAS SSTGFTAADD LDEPSQSEQF VERLDGAVQR IDRVISEHIG EHHATLLDQV GSVDELQGHV TSVQSSAGQL KQSVHSLQAL VRELHENLRD TIQRYRNVEQ CGDIVRRVLR FQQLSDRVLG SELNHVDKTS TGAVVENGSG LSGDARQNEM ASVALAIREM ELLVQDESFE ELSVVCAKLP ATRKLSTNLK REVRATLRSG IQNLSQANVG DALQILFYLG DLATIAQASV NDVIQEVERK CSAAIAEEKL VRSGSSGSNG LDTSNGPSAS IIQKSDVWKA LQDVFDVIRV HAMQVWNLQR VLLKMVDPAS SKK…
Schizosaccharomyces pombe	>sp|O42962|COG5_SCHPO Conserved oligomeric Golgi complex subunit 5 OS=Schizosaccharomyces pombe (strain 972 / ATCC 24843) OX=284812 GN=cog5 PE=3 SV=1
	MEFRYDFSDY KKSDFDPKAQ AERVLISVHA DSDVNEDKEV ARKRLGYALK EVERQITDLI VHEETTLTKN VSSSLNAQSY LQDIEGKLEQ LMLVYERIRS LVVIPSENLG PLHEAIVNLH STYMTLYWLG EFFGIQAKLF PLFQGSINEN EKLSRYYQAS LLLQESDQLL SRFPLMKRQS SVSLLLKLNI TNRSRIIKET SSYLLSQEDQ LSFSVNSNGF TNACSVLYML DKYLLEQDLT RLLSSRIQKA IIQFDSIFQL SPTTRRLLHN STDPSAANST IWSKFEDGWY QISKIGAQCV FWERSLQKAN ICNPDYPNLL EYFQMQPNFI LDGATICIYF FKELAISISS KMQMLDRRDP ILL…
Saccharomyces cerevisiae	>sp|P53951|COG5_YEAST Conserved oligomeric Golgi complex subunit 5 OS=Saccharomyces cerevisiae (strain ATCC 204508 / S288c) OX=559292 GN=COG5 PE=1 SV=1
	MTIAPMANDL EDFESLLEPD FDAKQFGNDL LKATNNNDTT ILDLNTPLKK LNYDLHEIDS RIDQLMNSNP LEIIELIYKN EHVNSTIVGE LKPSLGYMNM SYDRLKNQVL DPYERARKVQ LALSKVYQTS FLLRGALLYI HLSNKLNALS KTAQLSTSTA INLASLHYQL EITLEENKNL KSLRKIKQLD QDIVSPNKRE LITFLSLQMC KECLNSIKIK SNKEIISQLA YSLYLLSSQE FESAINKIVL SNVTMSSQIL SKILNSIRMF PDAFNEVVEK GYNIYILETL LQNIKTDNVT NSSRSIAANK SRLGNLLSEY TSMKSKAGSG TPRDLFWSKV SSAFKKDFDI SVNRGGPVGK SLL…
Physcomitrium patens	>tr|A0A2K1JHN0|A0A2K1JHN0_PHYPA Conserved oligomeric Golgi complex subunit 5 OS=Physcomitrium patens OX=3218 PE=4 SV=1
	MASPRVQRMS SAFSRTSSGS PRLQVLASHR SSSLSRFDRE SLSENAADAA AAEAASRAAI EEFKNDKIFS KFLVDDFNVT QFASEALSSG SAAASSEKLR EGIELLERQL RSEVFLRHDE LLEQLSSLKE TESVLTVVRA GVEGLQASTQ RVRAEIAEPY KHIKTKSRQL ASLHDTVELL RTVIRVLKLV KRLHELMESG SATADLAKGA QLYNEIETLR KETDLAGVEV VDDEIPWVLE VGTQIKNEAL KGLEKGMEAL NQAEVGSFLQ VLYNMGELKP TVENLIGKYK GLTVKSVSAA LAMKPISSSV GSSLGSGSMQ RTNTSQGAGN PRSRESLWQK MGTCMDQLHG VVVEVWHLQR VLA…
Arabidopsis thaliana	>sp|Q9C9V9|COG5_ARATH Conserved oligomeric Golgi complex subunit 5 OS=Arabidopsis thaliana OX=3702 GN=COG5 PE=1 SV=1
	MALPPSSPSP SSPSLQRLST FKNPPPSSLS SGAPPPQTPS SSSSSPLDSF ATDPILSPFL SSSFSSASFS SAALASGSPA STAERLHQAI RLLDSQLRND VISRHPELLA QLSSLSHADV SLSSLRSSVS SLQSSIRRVR SDLSEPIKSI RSKSVQLSNL HTATELLSHS VRTLRLSKKL RDLADFPDPD KIDLTKAAQF HFEILTMCKE YDLFGIDVID EEIKFVTEIG EKLRSEAMKV LERGMEGLNQ AEVGTGLQVF YNLGELKSTV DQLVNKYKGM AVKSVSVAMD MKAITSGSGG GFGPGGIRSS GSPHIGGGAK VREALWQRMA SCMEQLCSLV VAVWHLQRVL SKKRDPFTHV LLL…
Mus musculus	>sp|Q8C0L8|COG5_MOUSE Conserved oligomeric Golgi complex subunit 5 OS=Mus musculus OX=10090 GN=Cog5 PE=1 SV=3
	MEGGDSTISV AGRGASGSAV VAATVQAILQ DDCYSEFLNE DFDVKTYTSQ SIHQAVIAEQ LAKLAQGISQ LDKELHLQVV ARHEDLLAQA TGIESLEGVL QMMQTRIGAL QGAVDRMKSK IVEPYNKIVA RTAQLARLQV ACDLLRRIIR ILYLSKRLQG QLQGGSREIT KAAQSLNELD YLSQGIDLSG IEVIENDLLF IARARLEVEN QAKRLLEQGV ETQNPTQVGT ALQVFHNLGT LKETVTSVVD GYCAALEDSI NNALDVKVLT QPSQSAVRGG PGRAAMPTPG STAGFRASLW TNMEKLMDHI CAACGQVQHL QKVLTKKRDP VSHICFIEEI IKDGQPEILY MFWNAVTLAL SSH…
Homo sapiens	>sp|Q9UP83|COG5_HUMAN Conserved oligomeric Golgi complex subunit 5 OS=Homo sapiens OX=9606 GN=COG5 PE=1 SV=3
	MGWVGGRRRD SASPPGRSRS AADDINPAPA NMEGGGGSVA VAGLGARGSG AAAATVRELL QDGCYSDFLN EDFDVKTYTS QSIHQAVIAE QLAKLAQGIS QLDRELHLQV VARHEDLLAQ ATGIESLEGV LQMMQTRIGA LQGAVDRIKA KIVEPYNKIV ARTAQLARLQ VACDLLRRII RILNLSKRLQ GQLQGGSREI TKAAQSLNEL DYLSQGIDLS GIEVIENDLL FIARARLEVE NQAKRLLEQG LETQNPTQVG TALQVFYNLG TLKDTITSVV DGYCATLEEN INSALDIKVL TQPSQSAVRG GPGRSTMPTP GNTAALRASF WTNMEKLMDH IYAVCGQVQH LQKVLAKKRD PVS…
Nematostella vectensis	>tr|A7RYX8|A7RYX8_NEMVE Conserved oligomeric Golgi complex subunit 5 OS=Nematostella vectensis OX=45351 PE=4 SV=1
	DYLVQGADLS EIQVISQDIK MIAEARKDVE NQAKQMLSQG MEGQNQTQVA TALQVFYNLG CLSTTVDGLV ERLRDGLKTS LNEALDASTL SHSQNSGGGP GRASMPMPGN SALWRAALWT RMEKLMDVIF SACAQVYHLL KVLAKKRDPV THVCFMEELI KEGNTSVITF WDSATSILSE EFADAAQTST FLKQAFEGEY PKLLRLYNDL WVRLQQFHTN TAVNQQEPAY GLFRKTEDSE TRYCTKVKGT KTGFITTHSP WGAEDMLKQS LSPFQTAYIS RSLSRLFDSI NLVFPSGARN PPQREELTSI AKTIGSELSV ASVDVGLTIT VAKNVSKTLQ MYTAKCETLL PSGKEAGQVQ DHV…
Neospora caninum	>tr|F0VRA6|F0VRA6_NEOCL Conserved oligomeric Golgi complex subunit 5 OS=Neospora caninum (strain Liverpool) OX=572307 PE=4 SV=1
	MTEETGKRRS SARERERAEA LVDDSGDVVE IGDVLRCLDA PTVDLVHQSL AAGAGEALSP LVTEKATSFP HETDGRGLAA GPSRPTLKSD ALNVAEYVHR VVGRGDEAGG GEHVAAAVRK LDVALGRLDE EMKKAAALSR DKRGSGKKGE SAGGRRRDDR TGNDGRPRPT ADVPALSAFL MLLGSEGEER GESEKEEEAL QALLHDSGDE KGRTGRKEGD SEAGLGSADG RLGAVLVEQA KQQIQDLYGE TKNLQTDVDR LYQGVEGEIR VASRLLLLQE VVCAMVHFVS IFKRLRKEDN ASTRAALVSQ LLALLREPHR VPASGCSAAV CTPQEHETGN RARKEARSQD TDEVLVLADL QSL…
Toxoplasma gondii	>tr|S8ESF4|S8ESF4_TOXGM Conserved oligomeric Golgi complex subunit 5 OS=Toxoplasma gondii (strain ATCC 50611 / Me49) OX=508771 PE=4 SV=1
	MEESRRRRSS AGERAEPSLD DSGDVEIGDL LHCLDSATVD LVHHSLPSEV LSRSHLPSQK ETVPFQSTKH ARALASPALK SDALNVAVYV HRVVGRGDEA SSAHAAAAVK ALDGALERLD EEMKKAAMFS QGERLGYEND TEIKHRRRHS SFFEGDAGRR SGENEDVRRH AHGGVPALPA LLRLLGSDGE KGEGRRLRGE ELREKEEQVL LALLHDSDEE KEEERGEKRQ LEGDCGLVAD ALDGTSFIEQ VKEEIQDICR ESKQLHTEAD RMYQSVEEEI LVASRLLLLQ EVVRECLHFV STFKRLLKEE SPSAKAALVK KLLALLREPH RLSASCSAAV CTPGDERGIQ TGAPSAGETE KVV…
Hammondia hammondia	>HHA_251730
	MQSKQSLHAATEERRKDAHTARLRQSLLQRTLLTFVHLTVLRPTMARTKETPSFSRMPRGHARAEQRAAFTASLWAMEES GRRRISAGERAEPSVDDSGDVEIGDLLRCLDSATVDLVLHSLPSGEVRSRSRLPSEKETLPFQSIDHTRNGASPALNSNA LNVAVYVHRVVGRGDEAGSAHVAAAVKALNGALERLDEEMKRSAMFYQGERLTREKDEEIEHRRRHTCLEEDAGRRWGKS EDVRRHAHAGVLALPALLLLLGSEGEKGEERRLREGEELREKEEQVLLALLHDSDEEKEEETGEKRQVEGERGHVADGFD SARLVEQAKEEIQDLCRESKQLHTEVDRMYQGVEEEITVASRLLLLQDVVRESLHFVSTFKRLLKEDSPSAKAAL…
Cryptosporidium parvum	>tr|A0A7S7LG13|A0A7S7LG13_CRYPV Conserved oligomeric Golgi complex subunit 5 OS=Cryptosporidium parvum OX=5807 PE=4 SV=1
	METQASENNY SHNFQKRIML CEDPSENLTN QLIEELIDPT IFVKSCILRG SKHISKCIEN FEIATKYVND QLEKQIVELG HINTIQCMCS DIVKLDKCSK NIGTYFSGYK SSIEIDTIPI VQKYDSIKDN ILISKRILEI QGLCNRTIEF ISLISKLKAH FGLKKSDNEE QYENFFMNFQ SGIPDSIDIY KTSKIIVELE SMIYFNEESV AESETSERKI NNSTVSSLEF LEVLQEDIKW LRKISAIYRQ NGHKKLLNGI EELDNASIYS GCVILDQFGE LWEHIDIIVE DVMLKRLNHT FQVCNLQKCI EKVDKSDEVF AVSIQYATFS ILKLVEDALN QVILGLKQLI CIHDTLIENK INN…

### Sheet: COG7_Phylogeny
Perkinsus marinus	>tr|C5LAS6|C5LAS6_PERM5 Conserved oligomeric Golgi complex subunit 7 OS=Perkinsus marinus (strain ATCC 50983 / TXsc) OX=423536 PE=3 SV=1
	MVLPARPVAA GGPTRDDILR QLASSLSEHG STAEDFDEVE WLMEELGKGG RAGMSMDAIL ARLNSNLNAL AQETSAMIDS ESSQLMSAVP AVMHDLQCMK GDVSKGEGRL AKLVGELGSR DKEEQRQTQL FIAKVDSGKG KLQAARTALG EAYNWDARIR ELDSLLHRGE FREFKGKMGE IREALDGGLK MLPDYEDRRQ EIESMQMSLQ REVRRKVGSA IDRCNSKQLR VCYDAYRDDM NVGKGGLEEF EEAVCAAMNN VVQRKWTAYL QSSSSSSATS SDLEGVDAVL SDSEEEDGGR GGDDGVDGVI GFFHALAEAL VERLETLAGV KDGDGLLMRK CILSAMKELF GPWAPRCKAL PGR…
Chromeria velia	>tr|A0A0G4GT30|A0A0G4GT30_9ALVE Conserved oligomeric Golgi complex subunit 7 OS=Chromera velia CCMP2878 OX=1169474 PE=3 SV=1
	MQGGSGAFDQ YQVFEVDLAS FEGENFDPVL WMDEVMRGKP GYELSKKVEW ISNTDQHLSS LATALQLRSQ DLNEVLEVSS LQIVNMVPFL VSAGGRMKSK IATGKRKLAD LLGQMSQADA DQQESLRFLA EIDAVKTKLE TARRVLVHIN EWDFRTREVE SLLSAGHLGQ VATHLLALTE TAKLLSSVSE FDDRAKAIKR FTDFLLRLCK EKLAEALEGD DKTQVAKCSR IFAQLGEREA LLDCLVSAFE GASTSAWKGL WKRTGAAAAQ QQQAGSSAGV EVDEGGEGPQ MRLREDSALL SFFERFSQDI EERASLVSAA VQSAVAAEKE HAEEQAKALK AAGGEAPGGA RLLPLPVTTS LQT…
Vitrella brassicaformis	>tr|A0A0G4ES15|A0A0G4ES15_VITBC Conserved oligomeric Golgi complex subunit 7 OS=Vitrella brassicaformis (strain CCMP3155) OX=1169540 PE=3 SV=1
	MSAYTADGRL DLRPLEDQRF DAAKWLDGLM QEFQLTAAAG TNASRQGRPL SQGQKGAAPS SSASAAAPGM DSFLSTLSMQ LQMACADLSS SVEVVGSQIV SSIPGLLSDI GKMRHEISRC KERLRVLLGE LSIVDTDQQE SLAFLSEIDA AKGRLETCKR VLTEIHQWEY RVKEIEALLV SGSLLPVSGH LTALQETVEV LEVLPEYSKR AAVAKRFHDQ LMAEVKHKMA AAMADVNVKE LRMCAEVFGQ LKDDGGAAWL DAARECFAEE CRDIWGNLWR RTTMGADGEG EGRQGETLRH DKAGDLLDGG GGGYAEPESR LSENDAVQLF FEQTSKQINR HTQLLKAVSD YQPETPRHSS PTH…
Saccharomyces cerevisiae	>sp|P53195|COG7_YEAST Conserved oligomeric Golgi complex subunit 7 OS=Saccharomyces cerevisiae (strain ATCC 204508 / S288c) OX=559292 GN=COG7 PE=1 SV=1
	MVELTITGDD DDILSMFFDE EFVPHAFVDI LLSNALNEDQ IQTQSVSSLL LTRLDFYTKN LTKELESTIW NLDKLSQTLP RTWASSRYHK EAEQNDSSLY STESLKSSKL EYYLDTLASA VRALETGMHN VTEKLSDLDN ENNRNTNVRQ QLQSLMLIKE RIEKVVYYLE QVRTVTNIST VRENNTTSTG TDLSITDFRT SLKALEDTID ESLSSAIDNE AKDETNKDLI GRIDSLSELK CLFKGLDKFF AEYSNFSESI KSKAQSYLST KNIDDGMIS
Nematostella vectensis	>tr|A7SIE6|A7SIE6_NEMVE Conserved oligomeric Golgi complex subunit 7 OS=Nematostella vectensis OX=45351 PE=3 SV=1
	MDFSKFSNDN FDVKEWVNSA LRARDDKIPV DAHASTLVMK LQLFIQEVNN ALEETSVQAV NNIPRVVREI DNVQHEASLL REQMHMVKED IKKVEENTAQ SMKMLMELDT VKSHMQAASQ GLQEADNWTT LSSDVDKVFE SGDIIAISDK LVGMHKSLNV LQDVPDYAER RRMLEGLKNR LEALLSPKIV AAFNNHCLDE TKSYVKIFTA IDRLDQLQNY YIRCHKTKLQ QAWNNTRTED PNRPMVDWLA TFYDVILSTW HTEVTWCSQV FPEPGTVLCV LLTQALTHLT PSLPQCITEY IKDDDNVLVR LIELRQVSTR FALGLETAIN QQQSKCNPAS ITTLVDAVFS PYTHYLLDYP SLQ…
Physcomitrium patens	>tr|A0A7I4EBY2|A0A7I4EBY2_PHYPA Conserved oligomeric Golgi complex subunit 7 OS=Physcomitrium patens OX=3218 PE=3 SV=1
	MMLDLASFGD DKFHAKSWVN AACKARHPDD SLDKYLGDLE IKLQLMAENI AASLEEQSAQ ALLRVPRASR DVFRVRDDAL SLRSTVSAVL QKLQQAEGTS AESVAALARV DAVKQRMEAA HETLQDAAGL AKLSASVEDV FASGNLPQAA ETLAQMRRCL AVVGEVPEFA NVKRQLEGLE DRLEGMVQPR LADALTQRKV ESTQGLRDIL ITIGRYKSLE QHYTRVRMRP LKRLWEEFEA VKVGIPLAKP AATDNSVGGD RRPATMPNSA NGSTTSFAEW LPHYYDEVLL VLEQELKWCM VAFPEDYKLL VPRLLIETMG SIFASFVTRI DTFTTEATAA SRALVGGGGA TGEVNVRHST LGL…
Arabidopsis thaliana	>sp|Q9FGN0|COG7_ARATH Conserved oligomeric Golgi complex subunit 7 OS=Arabidopsis thaliana OX=3702 GN=COG7 PE=1 SV=1
	MMLDLGPFSD EKFDAKRWVN SSCQARHPQD SLEKHLVDLE MKLQIASEEI GASLEEQSGG ALLRVPRATR DVLRLRDDAV SLRGSVAGIL QKLKKAEGSS ADCIAALARV DNVKQRMEAA YKTLQDAAGL TQLSSTVEDV FASGDLPRAA ETLASMRNCL SAVGEVAEFA NVRKQLEVLE DRLEAMVQPR LTDALTYHKV DVAQDLRVIL IRIGRFKSLE LQYSKVRLKP IKQLWEDFDT KQRANKLANE RSESQRLSSG DEFQSTSSQT SFASWLTSFY DELLLYLEQE WKWCMVAFPD DYMTLVPKLL VETMGVLGAS FVSRLNLATG DAVPETKALA KGVMDLLSGD LPKGINIQTK HLE…
Mus musculus	>sp|Q3UM29|COG7_MOUSE Conserved oligomeric Golgi complex subunit 7 OS=Mus musculus OX=10090 GN=Cog7 PE=1 SV=1
	MDFSKFLADD FDVKDWINAA FRAGPKDGAA GKADGHAATL VMKLQLFIQE VNHAVEETSL QALQNMPKVL RDVEALKQEA SFLKEQMILV KEDIKKFEQD TSQSMQVLVE IDQVKSRMQL AAESLQEADK WSTLSADIEE TFKTQDIAVI SAKLTGMQNS LMMLVDTPDY SEKCVHLEAL KNRLEALASP QIVAAFTSQS VDQSKVFVKV FTEIDRMPQL LAYYYKCHKV QLLATWQELC QSDLPLDRQL TGLYDALLGA WHTQTQWATQ VFKNPHEVVT VLLIQTLGAL VPSLPMCLSA AVERAGPELE LTRLLEFYDT TAHFAKGLEM ALLPHLQDHN LVKVVELVDA VYGPYKPFQL KYG…
Homo sapiens	>sp|P83436|COG7_HUMAN Conserved oligomeric Golgi complex subunit 7 OS=Homo sapiens OX=9606 GN=COG7 PE=1 SV=1
	MDFSKFLADD FDVKEWINAA FRAGSKEAAS GKADGHAATL VMKLQLFIQE VNHAVEETSH QALQNMPKVL RDVEALKQEA SFLKEQMILV KEDIKKFEQD TSQSMQVLVE IDQVKSRMQL AAESLQEADK WSTLSADIEE TFKTQDIAVI SAKLTGMQNS LMMLVDTPDY SEKCVHLEAL KNRLEALASP QIVAAFTSQA VDQSKVFVKV FTEIDRMPQL LAYYYKCHKV QLLAAWQELC QSDLSLDRQL TGLYDALLGA WHTQIQWATQ VFQKPHEVVM VLLIQTLGAL MPSLPSCLSN GVERAGPEQE LTRLLEFYDA TAHFAKGLEM ALLPHLHEHN LVKVTELVDA VYDPYKPYQL KYG…
Neospora caninum	>tr|F0VE00|F0VE00_NEOCL OS=Neospora caninum (strain Liverpool) OX=572307 PE=4 SV=1
	MALQGPRAGE DDLPGPELGA ETPATSSFLA SSSSRPESSV VAAAFHAVSV PTFSPGAWLD ACIETSLEKN GLSPQPSSSP TLSSSQEITA ETQRLAEALE SILGDILAEV QQRTAATFDA LDAKSQDLSA AAPACVKKIE EFEKKIEGAN RTVAGALNAL TGIDLEHQES LRRLAAFDAL KRHFQRCRRV LLVLHQWDFR VGEIELLLHS FQHQQAPLLA DFSSVAESTS HLHCPSRRRS VPGDADASSG SASSSSSSAS SSSSSFEHAA STARLRSLVQ AALHAAALKN AVQELKAFGE FSARVRAAQL LEKRVVVVAR NLLCTAFRSA DAEGLRVAVD VFVTLNRSAQ LHHELPKCLG DCM…
Toxoplasma gondii	>tr|S8FAE0|S8FAE0_TOXGM Conserved oligomeric Golgi complex subunit 7 OS=Toxoplasma gondii (strain ATCC 50611 / Me49) OX=508771 PE=3 SV=1
	MASPVPKPPE GALPGSPLPS SNSSSSASLQ SSAVSAAFNA LSAPTFSAGA WLDACIERSL EQQAFEAPPV ASSSLASSPE TETARLADRL ESTLESVLAE VQRRIATTFE ALDTKSQDLS SAAPTYVKQV EELSGKLVDA RRTVDDALKA LSCVDFEHQE SLRRLAALDA LRRHFHRCRR VLLVLHQWDF RVGEIELLLH SFQHQETPLI ANPASSVDGT PFHPHQPSQG QGLSDDADAS TFSSSSFSSS ASSASSASSA SSSSSSSAFE HAASTARLRS LAQAAMHAAA LKNAVQELKA FGEFSARVRA AELLEKRVVV VTRSLMRSAF LSGDAESLRV AMNISVTLNH SAQLQQELSK CFG…
Hammondia hammondia	>HHA_242030
	MASPVPKPPEGALPGSPLSSPSSPSASSASLHSSAVSAAFNAISAPTFSPGAWLDACIETCLEQKAFEAPPGSSSSLASS PETETARSADRLESILGSVLAEVQRRTATTFEALDTKSQDLSSAAPTYVKHVEALAGKLADARRTADDTLNALTCIDIKH QESLRRLAALDALRRHFHRCRRVLLVLHQWDFRVGEIELLLHSFQHQETPLIADPASPVDSTPHHPHQPSQGQWLSDDSD ASSFSSSSFSSSASSASSSSAFEHAASTARLRSLAQAALHAAALKNAVQELKAFGEFSARVRAAELLERRVVVVTRSLMR SAFLSADAESVRVAMNIFATLNHSSQLQQELAKCLGDQLRRTWLATWARTPAGRRRCEAEAAAGASWALAPNERP…
Cryptosporidium parvum	>tr|A0A7S7LGM8|A0A7S7LGM8_CRYPV Conserved oligomeric Golgi complex subunit 7 OS=Cryptosporidium parvum OX=5807 PE=3 SV=1
	MSTYSVFELG KLDEKDFSAI AWLNNALRRR NVTENGRQLE EELLTISQSC MYTITDYNEQ IETNMDEINN LMTSFISKKE ENNRICKELN SKISEFSNLL ILNEEKYLNN NNIENILSLF EKKEKLETVS QILTNNSKFE LLFNEIESVL NDKDTFLLLI KEQGQDFHDI INKVYSLRLL VSSLESIPEF SARIERYKSL ENTILNILDD FFQSKFTNET IEENTTNELI LVYFKFGHET RLYKKTMNII NEQIEQVWKL LWSLTTFGSQ NKASEIDQFK KMGKKTNQNE KHSSIIFLPA IEDLESAYIT QDIFRIREDE AISRFFSWFS ELICSRNHII DPILSSNHTA ITISEVIQSI IQK…
