## Supplemental table 3 for "Essential role of the Conserved Oligomeric Golgi complex in *Toxoplasma gondii*": Table S3 COG paper.xlsx

### Sheet: Raw counts Fig 2
TATI Cog1 HAHX
NO ATc												ATc+
PARASITES	COUNT1	COUNT2	COUNT3	COUNT 1 TOTAL # OF PARASITES		COUNT 2 TOTAL # OF PARASITES		COUNT 3 TOTAL # OF PARASITES		Avg # of parasites per vacuole		PARASITES	COUNT1	COUNT2	COUNT3	COUNT 1 TOTAL # OF PARASITES		COUNT 2 TOTAL # OF PARASITES		COUNT 3 TOTAL # OF PARASITES		AVG Parasites per vacuole
1	2	3	2	2		3		2				1	9	9	10	9		9		10
2	35	30	43	70		60		86				2	88	90	98	176		180		196
4	66	77	60	264		308		240				4	8	5	6	32		20		24
8	5	1	1	40		8		8				8	0	0	0	0		0		0
16	0	0	0	0		0		0				16	0	0	0	0		0		0
Sum of Parasites				376		379		336				Sum of Parasites				217		209		230
Vacuoles Size	108	111	106									Vacuole Size	105	104	114
AVG				3.48148		3.41441		3.16981		3.35524		AVG				2.06667		2.00962		2.01754		2.03128
Stand dev	0.164046											Stand dev	0.0309051
LIC Cog2 AID HAHX
NO AUXIN												AUXIN+
PARASITES	COUNT1	COUNT2	COUNT3	COUNT 1 TOTAL # OF PARASITES		COUNT 2 TOTAL # OF PARASITES		COUNT 3 TOTAL # OF PARASITES		Avg # of parasites per vacuole		PARASITES	COUNT1	COUNT2	COUNT3	COUNT 1 TOTAL # OF PARASITES		COUNT 2 TOTAL # OF PARASITES		COUNT 3 TOTAL # OF PARASITES		AVG Parasites per vacuole
1	10	6	6	10		6		6				1	12	8	4	12		8		4
2	58	44	46	116		88		92				2	55	54	70	110		108		140
4	58	53	51	232		212		204				4	39	34	30	156		136		120
8	5	6	3	40		48		24				8	5	5	2	40		40		16
16	6	5	3	96		80		48				16	5	5	0	80		80		0
Sum of Parasites				494		434		374				Sum of Parasites				398		372		280
Vacuole Size	137	114	109									Vacuole Size	116	106	106
AVG				3.60584		3.80702		3.43119		3.61468		AVG				3.43103		3.50943		2.64151		3.19399
Stand dev	0.188068											Stand dev	0.480068
LIC Cog3 AID HAHX
NO AUXIN												AUXIN+
PARASITES	COUNT1	COUNT2	COUNT3	COUNT 1 TOTAL # OF PARASITES		COUNT 2 TOTAL # OF PARASITES		COUNT 3 TOTAL # OF PARASITES		Avg # of parasites per vacuole		PARASITES	COUNT1	COUNT2	COUNT3	COUNT 1 TOTAL # OF PARASITES		COUNT 2 TOTAL # OF PARASITES		COUNT 3 TOTAL # OF PARASITES		AVG Parasites per vacuole
1	4	6	3	4		6		3				1	16	15	25	16		15		25
2	78	49	45	156		98		90				2	90	89	76	180		178		152
4	72	55	55	288		220		220				4	0	0	0	0		0		0
8	2	0	0	16		0		0				8	0	0	0	0		0		0
16	0	0	0	0		0		0				16	0	0	0	0		0		0
Sum of Parasites				464		324		313				Sum of Parasites				196		193		177
Vacuole Size	156	110	103									Vacuole Size	106	104	101
AVG				2.97436		2.94545		3.03883		2.98622		AVG				1.84906		1.85577		1.75248		1.8191
Stand dev	0.0478061											Stand dev	0.0577966
LIC Cog4 AID HAHX
NO AUXIN												AUXIN+
PARASITES	COUNT1	COUNT2	COUNT3	COUNT 1 TOTAL # OF PARASITES		COUNT 2 TOTAL # OF PARASITES		COUNT 3 TOTAL # OF PARASITES		Avg # of parasites per vacuole		PARASITES	COUNT1	COUNT2	COUNT3	COUNT 1 TOTAL # OF PARASITES		COUNT 2 TOTAL # OF PARASITES		COUNT 3 TOTAL # OF PARASITES		AVG Parasites per vacuole
1	9	7	4	9		7		4				1	9	9	5	9		9		5
2	66	50	56	132		100		112				2	47	40	40	94		80		80
4	60	47	35	240		188		140				4	50	56	49	200		224		196
8	3	5	6	24		40		48				8	2	1	3	16		8		24
16	0	2	2	0		32		32				16	0	0	3	0		0		48
Sum of Parasites				405		367		336				Sum of Parasites				319		321		353
Vacuole Size	138	111	103									Vacuole Size	108	106	100
AVG				2.93478		3.30631		3.26214		3.16774		AVG				2.9537		3.0283		3.53		3.17067
Stand dev	0.202954											Stand dev	0.313418
LIC Cog5 AID HAHX
NO AUXIN												AUXIN+
PARASITES	COUNT1	COUNT2	COUNT3	COUNT 1 TOTAL # OF PARASITES		COUNT 2 TOTAL # OF PARASITES		COUNT 3 TOTAL # OF PARASITES		AVG Parasites per vacuole		PARASITES	COUNT1	COUNT2	COUNT3	COUNT 1 TOTAL # OF PARASITES		COUNT 2 TOTAL # OF PARASITES		COUNT 3 TOTAL # OF PARASITES		AVG Parasites per vacuole
1	6	11	5	6		11		5				1	6	14	3	6		14		3
2	70	68	40	140		136		80				2	60	71	51	120		142		102
4	41	34	57	164		136		228				4	40	44	50	160		176		200
8	0	3	4	0		24		32				8	0	2	5	0		16		40
16	0	1	1	0		16		16				16	0	0	0	0		0		0
Sum of Parasites				310		323		361				Sum of Parasites				286		348		345
Vacuole Size	117	117	107									Vacuole Size	106	131	109
AVG				2.64957		2.76068		3.37383		2.92803		AVG				2.69811		2.65649		3.16514		2.83991
Stand dev	0.390053											Stand dev	0.282421
LIC Cog6 AID HAHX
NO AUXIN												AUXIN+
PARASITES	COUNT1	COUNT2	COUNT3	COUNT 1 TOTAL # OF PARASITES		COUNT 2 TOTAL # OF PARASITES		COUNT 3 TOTAL # OF PARASITES		AVG Parasites per vacuole		PARASITES	COUNT1	COUNT2	COUNT3	COUNT 1 TOTAL # OF PARASITES		COUNT 2 TOTAL # OF PARASITES		COUNT 3 TOTAL # OF PARASITES		AVG Parasites per vacuole
1	9	4	12	9		4		12				1	6	10	11	6		10		11
2	57	60	56	114		120		112				2	66	85	67	132		170		134
4	49	47	31	196		188		124				4	48	16	30	192		64		120
8	2	3	1	16		24		8				8	0	0	0	0		0		0
16	0	0	0	0		0		0				16	0	0	0	0		0		0
Sum of Parasites				335		336		256				Sum of Parasites				330		244		265
Vacuole Size	117	114	100									Vacuole Size	120	111	108
AVG				2.86325		2.94737		2.56		2.79021		AVG				2.75		2.1982		2.4537		2.4673
Stand dev	0.273911											Stand dev	0.276152
LIC Cog7 AID HAHX
NO AUXIN												AUXIN+
PARASITES	COUNT1	COUNT2	COUNT3	COUNT 1 TOTAL # OF PARASITES		COUNT 2 TOTAL # OF PARASITES		COUNT 3 TOTAL # OF PARASITES		AVG Parasites per vacuole		PARASITES	COUNT1	COUNT2	COUNT3	COUNT 1 TOTAL # OF PARASITES		COUNT 2 TOTAL # OF PARASITES		COUNT 3 TOTAL # OF PARASITES		AVG Parasites per vacuole
1	5	8	10	5		8		10				1	11	9	11	11		9		11
2	82	78	72	164		156		144				2	86	82	86	172		164		172
4	16	30	26	64		120		104				4	10	25	11	40		100		44
8	0	0	0	0		0		0				8	0	0	0	0		0		0
16	0	0	0	0		0		0				16	0	0	0	0		0		0
Sum of Parasites				233		284		258				Sum of Parasites				223		273		227
Vacuole Size	103	116	108									Vacuole Size	107	116	108
AVG				2.26214		2.44828		2.38889		2.36643		AVG				2.08411		2.35345		2.10185		2.1798
Stand dev	0.09508											Stand dev	0.150642
LIC Cog8 AID HAHX
NO AUXIN												AUXIN+
PARASITES	COUNT1	COUNT2	COUNT3	COUNT 1 TOTAL # OF PARASITES		COUNT 2 TOTAL # OF PARASITES		COUNT 3 TOTAL # OF PARASITES		AVG Parasites per vacuole		PARASITES	COUNT1	COUNT2	COUNT3	COUNT 1 TOTAL # OF PARASITES		COUNT 2 TOTAL # OF PARASITES		COUNT 3 TOTAL # OF PARASITES		AVG Parasites per vacuole
1	2	5	7	2		5		7				1	5	6	7	5		6		7
2	42	41	41	84		82		82				2	41	59	66	82		118		132
4	68	68	57	272		272		228				4	54	36	47	216		144		188
8	0	2	1	0		16		8				8	0	0	0	0		0		0
16	0	0	0	0		0		0				16	0	0	0	0		0		0
Sum of Parasites				358		375		325				Sum of Parasites				303		268		327
Vacuole Size	112	116	106									Vacuole Size	100	101	120
AVG				3.19643		3.23276		3.06604		3.16507		AVG				3.03		2.65347		2.725		2.80282
Stand dev	0.0876713											Stand dev	0.199967

### Sheet: pearsons coefficiant fig5B+S4D
Strain/Pearson Coefficient
	Cog3/Cog7 P2	Cog3/Cog7 P3	Cog3/δCOPI	Cog3/Ulp1	Cog3/Glp1	Cog3/Sec31	Cog7/δCOPI	Cog7/Ulp1	Cog7/Glp1	Cog7/Sec31
Score 1	0.86	0.88	0.85	0.83	0.76	0.75	0.8	0.81	0.62	0.76
Score 2	0.81	0.89	0.87	0.84	0.74	0.8	0.85	0.81	0.61	0.74
Score 3	0.87	0.9	0.87	0.83	0.73	0.79	0.84	0.78	0.61	0.69
Score 4	0.89	0.88	0.88	0.84	0.73	0.78	0.84	0.77	0.58	0.51
Score 5	0.88	0.85	0.86	0.82	0.74	0.75	0.84	0.81	0.55	0.53
Score 6	0.71	0.86	0.84	0.82	0.74	0.75	0.84	0.83	0.82	0.56
Score 7	0.84	0.91	0.86	0.83	0.76	0.76	0.81	0.78	0.84	0.64
Score 8	0.92	0.91	0.86	0.83	0.8	0.74	0.8	0.82	0.81	0.66
Score 9	0.92	0.89	0.86	0.83	0.81	0.73	0.82	0.86	0.78	0.66
Score 10	0.9	0.89	0.84	0.83	0.76	0.72	0.84	0.83	0.79	0.66
Score 11	0.89	0.71	0.85	0.83	0.64	0.72	0.84	0.79	0.75	0.59
Score 12	0.9	0.92	0.86	0.83	0.71	0.72	0.83	0.76	0.76	0.6
Score 13	0.92		0.87	0.88	0.78	0.74	0.8	0.76	0.73	0.59
Score 14	0.91		0.86	0.87	0.78	0.7	0.86	0.74	0.75	0.65
Score 15	0.9		0.87	0.86	0.77	0.7	0.86	0.74	0.77	0.65
Score 16	0.88		0.85	0.85	0.72	0.71	0.81	0.75	0.79	0.65
Score 17	0.69		0.82	0.81		0.69	0.74	0.73	0.54	0.4
Score 18	0.93		0.9	0.88		0.82	0.88	0.87	0.85	0.78
	Cog3/Cog7 P2	Cog3/Cog7 P3	Cog3/δCOPI	Cog3/280120	Cog3/258080	Cog3/Sec31	Cog7/δCOPI	Cog7/280120	Cog7/258080	Cog7/Sec31
AVG	0.875	0.886	0.859375	0.83875	0.748125	0.74125	0.83	0.79	0.7225	0.63375
SD	0.0532917	0.0195505	0.0112361	0.0174642	0.0402026	0.030304	0.0206559	0.0357771	0.0946925	0.0682031

### Sheet: Raw counts figure S4
FIGURE S4 B
LIC TgδCOPI MYC DHFR+ LIC Cog3 AID HAHX
NO AUXIN							AUXIN + 8 h
	NO DEFECT	DEFECT		%	%			NO DEFECT	DEFECT		%	%
COUNT 1	100	0		100	0		COUNT 1	0	100		0	100
COUNT 2	105	2		98	2		COUNT 2	0	100		0	100
COUNT 3	99	1		99	1		COUNT 3	0	100		0	100
AVERAGE	101.333	1		99	1		AVERAGE	0	100		0	100
STDEV	3.21455	1		1	1		STDEV	0	0		0	0
LIC TgδCOPI MYC DHFR+ LIC Cog 7 AID HAHX
NO AUXIN							AUXIN + 8 h
	NO DEFECT	DEFECT		%	%			NO DEFECT	DEFECT		%	%
COUNT 1	95	7		93	7		COUNT 1	35	65		35	65
COUNT 2	95	10		90	10		COUNT 2	62	53		54	46
COUNT 3	90	10		90	10		COUNT 3	64	36		64	36
AVERAGE	93.3333	9		91	9		AVERAGE	53.6667	51.3333		51	49
STDEV	2.88675	1.73205		1.73205	1.73205		STDEV	16.1967	14.5717		14.7309	14.7309
FIGURE S4 C
LIC Glp1 MYC DHFR+ Cog 3 AID HAHX
NO AUXIN							AUXIN + 8 h
	NO DEFECT	DEFECT		%	%			NO DEFECT	DEFECT		%	%
COUNT 1	98	2		98	2		COUNT 1	0	100		0	100
COUNT 2	100	0		100	0		COUNT 2	0	100		0	100
COUNT 3	100	0		100	0		COUNT 3	0	100		0	100
AVERAGE	99.3333	0.666667		99.3333	0.666667		AVERAGE	0	100		0	100
STDEV	1.1547	1.1547		1.1547	1.1547		STDEV	0	0		0	0
LIC Glp1 MYC DHFR+ Cog 7 AID HAHX
NO AUXIN							AUXIN + 8 h
	NO DEFECT	DEFECT		%	%			NO DEFECT	DEFECT		%	%
COUNT 1	96	4		96	4		COUNT 1	78	22		78	22
COUNT 2	95	5		95	5		COUNT 2	84	17		83	17
COUNT 3	97	3		97	3		COUNT 3	81	19		81	19
AVERAGE	96	4		96	4		AVERAGE	81	19.3333		80.6667	19.3333
STDEV	1	1		1	1		STDEV	3	2.51661		2.51661	2.51661
